# Citrullination of pyruvate kinase by PADI1 and PADI3 regulates glycolysis and cancer cell proliferation

**DOI:** 10.1101/718486

**Authors:** Sebastien Coassolo, Guillaume Davidson, Luc Negroni, Giovanni Gambi, Sylvain Daujat, Christophe Romier, Irwin Davidson

**Author notes:** To whom correspondence should be addressed E mail.

## Abstract

CHD3 and CHD4 are mutually exclusive ATPase subunits of the Nucleosome Remodelling and Deacetylation (NuRD) complex that regulates gene expression. CHD4 is essential for growth of multiple patient derived melanoma xenografts and for breast cancer. Here we show that CHD4 regulates expression of PADI1 (Protein Arginine Deiminase 1) and PADI3 in multiple cancer cell types modulating citrullination of three arginines of the allosterically-regulated glycolytic enzyme pyruvate kinase M2 (PKM2). Citrullination reprograms cross-talk between PKM2 ligands lowering its sensitivity to the inhibitors Tryptophan, Alanine and Phenylalanine and promoting activation by Serine. Citrullination thus bypasses normal physiological regulation by low Serine levels to promote excessive glycolysis defining a novel pathway regulating proliferation of melanoma and other cancer cells. We provide unique insight as to how conversion of arginines to citrulline impacts key interactions within PKM2 that act in concert to reprogram its activity as an additional mechanism regulating this important enzyme.
