## Supplementary dataset 3 for "Citrullination of pyruvate kinase by PADI1 and PADI3 regulates glycolysis and cancer cell proliferation"

### Sheet: Oligonucleotides
GENE ID	Sequence
CHD3	CTTGAGTCTCCGCAGCATGTGT
	CCATCTCCTGAACTTCCTCACC
CHD4	AGGTGGAGGAAAAGTCAGCA
	CCGCTCTTCATTCTGCCAAA
RAC2	GACCTGCCTTCTCATCAGCT
	CTTGCTGTCCACCATCACAT
CNTFR	AGAAAATGTGGTAGCCCGGC
	GCATCTGTGATGGTGTGTGC
THY1	CTCCCGAACCAACTTCACCA
	TCTCTGAGCACTGTGACGTTC
PKP1	CCGCCCTCTTGTGCCTCCAA
	GGTACTGCACAGCCTTGGGG
ATP1A3	GAGTGGGTCAAGTTTTGCCG
	AGTAGGAGAAGCAGCCAGTG
ATP2B3	CAAAGCTAGCCGTGCAGATC
	ACCAGCACAGTGACACCAAT
PADI1	AGAGTGACATCGTGGACATTC
	GCTCGTGGTAGGACAAGTAGTC
PADI3	GCAGAGTGTGACATCATTGACATCC
	GACCGCACCTTCTCCTCCAG

### Sheet: Antibodies and resources
Antibodies					Product	Brand	ref		SiRNA
Protein	Brand	ref			Cell trace violet	Invitrogen	C34557		Target	Brand	ref
CHD3	abcam	ab84528			Apoptosis kit	Thermofisher	V13241		CTRL	dharmacon	D-001810-01-10
CHD4	abcam	ab72418			Silverquest silver staining kit	Invitrogen	45-1001		CHD3	dharmacon	L-023015-00-0010
MITF	abcam	ab3201			L-SER	SIGMA	S4500		CHD4	dharmacon	L-009774-00-0010
SOX10	abcam	ab155279			L-TRP	SIGMA	T0254		MITF	dharmacon	L-008674-00-0005
Actin	IGBMC	/			L-PHE	SIGMA	P2126		RREB1	dharmacon	L-019150-00-0005
β-tubulin	abcam	ab6046			L-ALA	SIGMA	A7627		PADI1	dharmacon	L-008369-01-0005
Alexa 488	Invitrogen	S34203			D-FBP	SIGMA	F6803		PADI3	dharmacon	L-021051-02-0005
FLAG	sigma	F1804			Seahorse XF Cell Mito Stress Test Kit	Agilent	103015-100		SOX10	dharmacon	L-017192-00-0010
PADI1	abcam	ab24008			Luminescent ATP Detection Assay Kit	Abcam	ab113849
PADI3	abcam	ab172959			Vemurafenib PLX4032	Euromedex	S1267
PAN-CIT	abcam	ab6464
PKM2	Santa Cruz	sc-365684
